# SMARTdb: An Integrated Database for Exploring Single-cell Multi-omics Data of Reproductive Medicine

**DOI:** 10.1101/2023.09.10.556986

**Authors:** Zekai Liu, Zhen Yuan, Yunlei Guo, Ruilin Wang, Yusheng Guan, Zhanglian Wang, Yunan Chen, Tianlu Wang, Meining Jiang, Shuhui Bian

**Affiliations:** State Key Laboratory of Reproductive Medicine and Offspring Health, Nanjing Medical University, Nanjing 211166, China; Collaborative Innovation Center for Cancer Personalized Medicine, School of Public Health, Nanjing Medical University, Nanjing 211166, China

**Keywords:** Database, Single-cell multi-omics, Embryo, Germ cell, Gonad

## Abstract

Single-cell multi-omics sequencing has greatly accelerated reproductive research in recent years, and the data are continually growing. However, utilizing these data resources is challenging for wet-lab researchers. A comprehensive platform for exploring single-cell multi-omics data related to reproduction is urgently needed. Here we introduce SMARTdb (single-cell multi-omics atlas of reproduction), which is an integrative and user-friendly platform for exploring molecular dynamics of reproductive development, aging, and disease, covering multi-omics, multi-species, and multi-stage data. We have curated and analyzed single-cell transcriptome and epigenome data of over 2.0 million cells from 6 species across whole lifespan. A series of powerful functionalities are provided, such as “Query gene expression”, “DIY expression plot”, “DNA methylation plot”, and “Epigenome browser”. With SMARTdb, we found that the male germ-cell-specific expression pattern of *RPL39L* and *RPL10L* is conserved between human and other model animals. Moreover, DNA hypomethylation and open chromatin may regulate the specific expression pattern of *RPL39L* collectively in both male and female germ cells. In summary, SMARTdb is a powerful platform for convenient data mining and gaining novel insights into reproductive development, aging, and disease. SMARTdb is publicly available at https://smart-db.cn.
