## Supplementary material for "SMARTdb: An Integrated Database for Exploring Single-cell Multi-omics Data of Reproductive Medicine": Table S1

### Sheet: Summary of curated data
Summary of curated data
Because some studies or data accession numbers include multiple stages or states, sample types and species, they were divided into multiple parts according to the stages or states, sample types and species.
Stage/state	Major sample type	Species	Omics	Accession number	Study	PMID	DOI
Development	Embryo	Human	Epigenome (DNA methylation & chromatin accessibility)	GSE100272	Single-cell multi-omics sequencing of human early embryos	29915357	https://doi.org/10.1038/s41556-018-0123-2
Development	Embryo	Human	Epigenome (DNA methylation)	GSE81233	Single-cell DNA methylome sequencing of human preimplantation embryos	29255258	https://doi.org/10.1038/s41588-017-0007-6
Development	Embryo	Mouse	Transcriptome	GSE87038	Single-cell RNA-seq analysis unveils a prevalent epithelial/mesenchymal hybrid state during mouse organogenesis	29540203	https://doi.org/10.1186/s13059-018-1416-2
Development	Embryo	Mouse	Transcriptome	GSE148032	Cell-fate transition and determination analysis of mouse male germ cells throughout development	34824237	https://doi.org/10.1038/s41467-021-27172-0
Development	Embryo	Mouse	Epigenome (DNA methylation & chromatin accessibility)	GSE78140	Single-cell multi-omics sequencing of mouse early embryos and embryonic stem cells	28621329	https://doi.org/10.1038/cr.2017.82
Development	Fetal gonad	Human	Transcriptome	Zenodo6918355	Integration of single-cell transcriptome and chromatin accessibility of early gonads development among goats, pigs, macaques, and humans	36323261	https://doi.org/10.1016/j.celrep.2022.111587
Development	Fetal gonad	Human	Transcriptome	GSE86146	Single-cell RNA-seq analysis maps development of human germline cells and gonadal niche interactions	28457750	https://doi.org/10.1016/j.stem.2017.03.007
Development	Fetal gonad	Human	Transcriptome	GSE143380	Female human primordial germ cells display X-chromosome dosage compensation despite the absence of X-inactivation	33257808	https://doi.org/10.1038/s41556-020-00607-4
Development	Fetal gonad	Human	Transcriptome	GSE143356	Female human primordial germ cells display X-chromosome dosage compensation despite the absence of X-inactivation	33257808	https://doi.org/10.1038/s41556-020-00607-4
Development	Fetal gonad	Human	Transcriptome	E-MTAB-10551	Single-cell roadmap of human gonadal development	35794482	https://doi.org/10.1038/s41586-022-04918-4
Development	Fetal gonad	Human	Epigenome (chromatin accessibility)	E-MTAB-11708	Single-cell roadmap of human gonadal development	35794482	https://doi.org/10.1038/s41586-022-04918-4
Development	Fetal gonad	Human	Epigenome (DNA methylation & chromatin accessibility)	GSE107714	Dissecting the epigenomic dynamics of human fetal germ cell development at single-cell resolution	32884136	https://doi.org/10.1038/s41422-020-00401-9
Development	Fetal gonad	Mouse	Transcriptome	GSE148032	Cell-fate transition and determination analysis of mouse male germ cells throughout development	34824237	https://doi.org/10.1038/s41467-021-27172-0
Development	Fetal gonad	Mouse	Transcriptome	E-MTAB-11480	Single-cell roadmap of human gonadal development	35794482	https://doi.org/10.1038/s41586-022-04918-4
Development	Fetal gonad	Monkey	Transcriptome	Zenodo6918355	Integration of single-cell transcriptome and chromatin accessibility of early gonads development among goats, pigs, macaques, and humans	36323261	https://doi.org/10.1016/j.celrep.2022.111587
Development	Fetal gonad	Monkey	Epigenome (chromatin accessibility)	Zenodo6918355	Integration of single-cell transcriptome and chromatin accessibility of early gonads development among goats, pigs, macaques, and humans	36323261	https://doi.org/10.1016/j.celrep.2022.111587
Development	Fetal gonad	Pig	Transcriptome	Zenodo6918355	Integration of single-cell transcriptome and chromatin accessibility of early gonads development among goats, pigs, macaques, and humans	36323261	https://doi.org/10.1016/j.celrep.2022.111587
Development	Fetal gonad	Pig	Epigenome (chromatin accessibility)	Zenodo6918355	Integration of single-cell transcriptome and chromatin accessibility of early gonads development among goats, pigs, macaques, and humans	36323261	https://doi.org/10.1016/j.celrep.2022.111587
Development	Fetal gonad	Goat	Transcriptome	Zenodo6918355	Integration of single-cell transcriptome and chromatin accessibility of early gonads development among goats, pigs, macaques, and humans	36323261	https://doi.org/10.1016/j.celrep.2022.111587
Development	Infant testis	Human	Transcriptome	GSE161617	Single-cell analysis of the developing human testis reveals somatic niche cell specification and fetal germline stem cell establishment	33453151	https://doi.org/10.1016/j.stem.2020.12.004
Development	Infant testis	Human	Transcriptome	GSE124263	The neonatal and adult human testis defined at the single-cell level	30726734	https://doi.org/10.1016/j.celrep.2019.01.045
Development	Infant testis	Human	Transcriptome	GSE120506	The adult human testis transcriptional cell atlas	30315278	https://doi.org/10.1038/s41422-018-0099-2
Development	Infant testis	Pig	Transcriptome	GSE174782	Single-cell RNA-seq analysis of testicular somatic cell development in pigs	35436608	https://doi.org/10.1016/j.jgg.2022.03.014
Development	Prepubertal testis	Human	Transcriptome	GSE149512	Single-cell analysis of developing and azoospermia human testicles reveals central role of Sertoli cells	33173058	https://doi.org/10.1038/s41467-020-19414-4
Development	Prepubertal testis	Human	Transcriptome	GSE134144	The dynamic transcriptional cell atlas of testis development during human puberty	31928944	https://doi.org/10.1016/j.stem.2019.12.005
Development	Prepubertal testis	Mouse	Transcriptome	GSE148032	Cell-fate transition and determination analysis of mouse male germ cells throughout development	34824237	https://doi.org/10.1038/s41467-021-27172-0
Development	Prepubertal testis	Pig	Transcriptome	GSE174782	Single-cell RNA-seq analysis of testicular somatic cell development in pigs	35436608	https://doi.org/10.1016/j.jgg.2022.03.014
Development	Prepubertal testis	Buffalo	Transcriptome	GSE190477	Single-cell RNA sequencing uncovers dynamic roadmap and cell-cell communication during buffalo spermatogenesis	36582818	https://doi.org/10.1016/j.isci.2022.105733
Development	Prepubertal ovary	Mouse	Transcriptome	GSE114822	Integrative single-cell analysis of transcriptome, DNA methylome and chromatin accessibility in mouse oocytes	30560925	https://doi.org/10.1038/s41422-018-0125-4
Development	Prepubertal ovary	Mouse	Epigenome (DNA methylation & chromatin accessibility)	GSE114822	Integrative single-cell analysis of transcriptome, DNA methylome and chromatin accessibility in mouse oocytes	30560925	https://doi.org/10.1038/s41422-018-0125-4
Development	Pubertal testis	Human	Transcriptome	GSE149512	Single-cell analysis of developing and azoospermia human testicles reveals central role of Sertoli cells	33173058	https://doi.org/10.1038/s41467-020-19414-4
Development	Pubertal testis	Human	Transcriptome	GSE134144	The dynamic transcriptional cell atlas of testis development during human puberty	31928944	https://doi.org/10.1016/j.stem.2019.12.005
Development	Pubertal testis	Mouse	Transcriptome	GSE148032	Cell-fate transition and determination analysis of mouse male germ cells throughout development	34824237	https://doi.org/10.1038/s41467-021-27172-0
Development	Pubertal testis	Pig	Transcriptome	GSE174782	Single-cell RNA-seq analysis of testicular somatic cell development in pigs	35436608	https://doi.org/10.1016/j.jgg.2022.03.014
Development	Pubertal testis	Buffalo	Transcriptome	GSE190477	Single-cell RNA sequencing uncovers dynamic roadmap and cell-cell communication during buffalo spermatogenesis	36582818	https://doi.org/10.1016/j.isci.2022.105733
Young adult	Adult testis	Human	Transcriptome	GSE235321	Single-cell multi-omics sequencing of human spermatogenesis reveals a DNA demethylation event associated with male meiotic recombination	37723297	https://doi.org/10.1038/s41556-023-01232-7
Young adult	Adult testis	Human	Transcriptome	GSE182786	Single-cell analysis of human testis aging and correlation with elevated body mass index	35504286	https://doi.org/10.1016/j.devcel.2022.04.004
Young adult	Adult testis	Human	Transcriptome	GSE142585	Single-cell RNA sequencing of human, macaque, and mouse testes uncovers conserved and divergent features of mammalian spermatogenesis	32504559	https://doi.org/10.1016/j.devcel.2020.05.010
Young adult	Adult testis	Human	Transcriptome	GSE124263	The neonatal and adult human testis defined at the single-cell level	30726734	https://doi.org/10.1016/j.celrep.2019.01.045
Young adult	Adult testis	Human	Transcriptome	GSE112013	The adult human testis transcriptional cell atlas	30315278	https://doi.org/10.1038/s41422-018-0099-2
Young adult	Adult testis	Human	Transcriptome	GSE106487	Single-cell RNA sequencing analysis reveals sequential cell fate transition during human spermatogenesis	30174296	https://doi.org/10.1016/j.stem.2018.08.007
Young adult	Adult testis	Human	Epigenome (DNA methylation & chromatin accessibility)	GSE235321	Single-cell multi-omics sequencing of human spermatogenesis reveals a DNA demethylation event associated with male meiotic recombination	37723297	https://doi.org/10.1038/s41556-023-01232-7
Young adult	Adult testis	Mouse	Transcriptome	GSE148032	Cell-fate transition and determination analysis of mouse male germ cells throughout development	34824237	https://doi.org/10.1038/s41467-021-27172-0
Young adult	Adult testis	Mouse	Transcriptome	GSE107644	Single-cell RNA-seq uncovers dynamic processes and critical regulators in mouse spermatogenesis	30061742	https://doi.org/10.1038/s41422-018-0074-y
Young adult	Adult testis	Monkey	Transcriptome	GSE196792	A reference single-cell regulomic and transcriptomic map of cynomolgus monkeys	35831300	https://doi.org/10.1038/s41467-022-31770-x
Young adult	Adult testis	Monkey	Transcriptome	GSE142585	Single-cell RNA sequencing of human, macaque, and mouse testes uncovers conserved and divergent features of mammalian spermatogenesis	32504559	https://doi.org/10.1016/j.devcel.2020.05.010
Young adult	Adult testis (transfemale)	Human	Transcriptome	GSE134144	The dynamic transcriptional cell atlas of testis development during human puberty	31928944	https://doi.org/10.1016/j.stem.2019.12.005
Young adult	Adult epididymis	Mouse	Transcriptome	GSE159713	Spatio-temporal landscape of mouse epididymal cells and specific mitochondria-rich segments defined by large-scale single-cell RNA-seq	34001862	https://doi.org/10.1038/s41421-021-00260-7
Young adult	Adult ovary	Human	Transcriptome	GSE154762	Decoding dynamic epigenetic landscapes in human oocytes using single-cell multi-omics sequencing	33957080	https://doi.org/10.1016/j.stem.2021.04.012
Young adult	Adult ovary	Human	Transcriptome	GSE118127	Single-cell reconstruction of follicular remodeling in the human adult ovary	31320652	https://doi.org/10.1038/s41467-019-11036-9
Young adult	Adult ovary	Human	Epigenome (DNA methylation & chromatin accessibility)	GSE154762	Decoding dynamic epigenetic landscapes in human oocytes using single-cell multi-omics sequencing	33957080	https://doi.org/10.1016/j.stem.2021.04.012
Young adult	Endometrium	Human	Transcriptome	GSE111976	Single-cell transcriptomic atlas of the human endometrium during the menstrual cycle	32929266	https://doi.org/10.1038/s41591-020-1040-z
Young adult	Endometrium	Human	Transcriptome	E-MTAB-10287	Mapping the temporal and spatial dynamics of the human endometrium in vivo and in vitro	34857954	https://doi.org/10.1038/s41588-021-00972-2
Young adult	Endometrium	Human	Transcriptome	E-MTAB-10283	Mapping the temporal and spatial dynamics of the human endometrium in vivo and in vitro	34857954	https://doi.org/10.1038/s41588-021-00972-2
Young adult	Maternal-fetal interface	Human	Transcriptome	E-MTAB-6701	Single-cell reconstruction of the early maternal-fetal interface in humans	30429548	https://doi.org/10.1038/s41586-018-0698-6
Young adult	Maternal-fetal interface	Human	Transcriptome	E-MTAB-6678	Single-cell reconstruction of the early maternal-fetal interface in humans	30429548	https://doi.org/10.1038/s41586-018-0698-6
Young adult	Maternal-fetal interface	Human	Transcriptome	E-MTAB-12650	Spatial multiomics map of trophoblast development in early pregnancy	36991123	https://doi.org/10.1038/s41586-023-05869-0
Young adult	Maternal-fetal interface	Human	Transcriptome	E-MTAB-12650	Spatial multiomics map of trophoblast development in early pregnancy	36991123	https://doi.org/10.1038/s41586-023-05869-0
Young adult	Maternal-fetal interface	Human	Transcriptome	E-MTAB-12421	Spatial multiomics map of trophoblast development in early pregnancy	36991123	https://doi.org/10.1038/s41586-023-05869-0
Aging	Aging testis	Human	Transcriptome	GSE182786	Single-cell analysis of human testis aging and correlation with elevated body mass index	35504286	https://doi.org/10.1016/j.devcel.2022.04.004
Aging	Aging ovary	Monkey	Transcriptome	GSE130664	Single-cell transcriptomic atlas of primate ovarian aging	32004457	https://doi.org/10.1016/j.cell.2020.01.009
Disease	Obstructive azoospermia (OA)	Human	Transcriptome	GSE153947	Single-cell RNA-seq unravels alterations of the human spermatogonial stem cell compartment in patients with impaired spermatogenesis	34622232	https://doi.org/10.1016/j.xcrm.2021.100395
Disease	Obstructive azoospermia (OA)	Human	Transcriptome	GSE149512	Single-cell analysis of developing and azoospermia human testicles reveals central role of Sertoli cells	33173058	https://doi.org/10.1038/s41467-020-19414-4
Disease	Obstructive azoospermia (OA)	Human	Transcriptome	GSE106487	Single-cell RNA sequencing analysis reveals sequential cell fate transition during human spermatogenesis	30174296	https://doi.org/10.1016/j.stem.2018.08.007
Disease	Kinefelter syndrome	Human	Transcriptome	GSE169062	Comparative single-cell analysis of biopsies clarifies pathogenic mechanisms in Klinefelter syndrome	34626582	https://doi.org/10.1016/j.ajhg.2021.09.001
Disease	Kinefelter syndrome	Human	Transcriptome	GSE149512	Single-cell analysis of developing and azoospermia human testicles reveals central role of Sertoli cells	33173058	https://doi.org/10.1038/s41467-020-19414-4
Disease	Kinefelter syndrome	Human	Transcriptome	GSE130151	High-resolution analysis of germ cells from men with sex chromosomal aneuploidies reveals normal transcriptome but impaired imprinting	31462300	https://doi.org/10.1186/s13148-019-0720-3
Disease	Idiopathic non-obstructive azoospermia (iNOA)	Human	Transcriptome	GSE154535	Aging, inflammation and DNA damage in the somatic testicular niche with idiopathic germ cell aplasia	34471128	https://doi.org/10.1038/s41467-021-25544-0
Disease	Idiopathic non-obstructive azoospermia (iNOA)	Human	Transcriptome	GSE169062	Comparative single-cell analysis of biopsies clarifies pathogenic mechanisms in Klinefelter syndrome	34626582	https://doi.org/10.1016/j.ajhg.2021.09.001
Disease	Idiopathic non-obstructive azoospermia (iNOA)	Human	Transcriptome	GSE149512	Single-cell analysis of developing and azoospermia human testicles reveals central role of Sertoli cells	33173058	https://doi.org/10.1038/s41467-020-19414-4
Disease	Azoospermia factor deletion (AZFa_Del)	Human	Transcriptome	GSE149512	Single-cell analysis of developing and azoospermia human testicles reveals central role of Sertoli cells	33173058	https://doi.org/10.1038/s41467-020-19414-4
Disease	Cryptozoospermia	Human	Transcriptome	GSE153947	Single-cell RNA-seq unravels alterations of the human spermatogonial stem cell compartment in patients with impaired spermatogenesis	34622232	https://doi.org/10.1016/j.xcrm.2021.100395
Disease	Idiopathic non-obstructive azoospermia (iNOA, pachytene spermatocyte arrest)	Human	Transcriptome	GSE235321	Single-cell multi-omics sequencing of human spermatogenesis reveals a DNA demethylation event associated with male meiotic recombination	37723297	https://doi.org/10.1038/s41556-023-01232-7
Disease	Idiopathic non-obstructive azoospermia (iNOA, pachytene spermatocyte arrest)	Human	Epigenome (DNA methylation & chromatin accessibility)	GSE235321	Single-cell multi-omics sequencing of human spermatogenesis reveals a DNA demethylation event associated with male meiotic recombination	37723297	https://doi.org/10.1038/s41556-023-01232-7
Disease	Idiopathic non-obstructive azoospermia (iNOA, round spermatid arrest)	Human	Transcriptome	GSE235321	Single-cell multi-omics sequencing of human spermatogenesis reveals a DNA demethylation event associated with male meiotic recombination	37723297	https://doi.org/10.1038/s41556-023-01232-7
Disease	Idiopathic non-obstructive azoospermia (iNOA, round spermatid arrest)	Human	Epigenome (DNA methylation & chromatin accessibility)	GSE235321	Single-cell multi-omics sequencing of human spermatogenesis reveals a DNA demethylation event associated with male meiotic recombination	37723297	https://doi.org/10.1038/s41556-023-01232-7

### Sheet: Summary of covered time points
Summary of covered time points
Species	Time points
Human	Week 4 post-fertilization
Human	Week 5 post-fertilization
Human	Week 6 post-fertilization
Human	Week 7 post-fertilization
Human	Week 8 post-fertilization
Human	Week 8.6 post-fertilization
Human	Week 8.8 post-fertilization
Human	Week 9 post-fertilization
Human	Week 10 post-fertilization
Human	Week 11 post-fertilization
Human	Week 12 post-fertilization
Human	Week 13 post-fertilization
Human	Week 14 post-fertilization
Human	Week 15 post-fertilization
Human	Week 16 post-fertilization
Human	Week 17 post-fertilization
Human	Week 18 post-fertilization
Human	Week 19 post-fertilization
Human	Week 20 post-fertilization
Human	Week 21 post-fertilization
Human	Week 23 post-fertilization
Human	Week 24 post-fertilization
Human	Week 25 post-fertilization
Human	Week 26 post-fertilization
Human	Neonatal day 2
Human	Neonatal day 7
Human	5 months old
Human	13 months old
Human	2 years old
Human	5 years old
Human	7 years old
Human	8 years old
Human	11 years old
Human	13 years old
Human	14 years old
Human	17 years old
Human	24 years old
Human	25 years old
Human	27 years old
Human	29 years old
Human	30 years old
Human	31 years old
Human	33 years old
Human	34 years old
Human	36 years old
Human	37 years old
Human	38 years old
Human	39 years old
Human	40 years old
Human	41 years old
Human	42 years old
Human	43 years old
Human	44 years old
Human	49 years old
Human	55 years old
Human	60 years old
Mouse	Embryonic day 6.5
Mouse	Embryonic day 7.5
Mouse	Embryonic day 8.5
Mouse	Embryonic day 9.5
Mouse	Embryonic day 10.5
Mouse	Embryonic day 11.5
Mouse	Embryonic day 12.5
Mouse	Embryonic day 13.5
Mouse	Embryonic day 14.5
Mouse	Embryonic day 15.5
Mouse	Embryonic day 16.5
Mouse	Embryonic day 17.5
Mouse	Embryonic day 18.5
Mouse	Postnatal day 0
Mouse	Postnatal day 1
Mouse	Postnatal day 2
Mouse	Postnatal day 3
Mouse	Postnatal day 4
Mouse	Postnatal day 5
Mouse	Postnatal day 6
Mouse	Postnatal day 7
Mouse	Postnatal day 8
Mouse	Postnatal day 10
Mouse	Postnatal day 12
Mouse	Postnatal day 14
Mouse	Postnatal day 30
Mouse	Postnatal day 35
Mouse	Postnatal day 42
Mouse	Postnatal day 56
Mouse	3-4 weeks old
Mouse	8-10 weeks old
Monkey	Embryonic day 35
Monkey	Embryonic day 40
Monkey	Embryonic day 45
Monkey	Embryonic day 52
Monkey	4 years old
Monkey	5 years old
Monkey	5.9 years old
Monkey	7.3 years old
Monkey	9.3 years old
Monkey	13 years old
Monkey	18 years old
Monkey	19 years old
Monkey	20 years old
Pig	Embryonic day 24
Pig	Embryonic day 27
Pig	Embryonic day 30
Pig	Embryonic day 35
Pig	Postnatal day 7
Pig	Postnatal day 30
Pig	Postnatal day 60
Pig	Postnatal day 90
Pig	Postnatal day 150
Buffalo	3 months old
Buffalo	24 months old
Goat	Embryonic day 32
Goat	Embryonic day 34
Goat	Embryonic day 36
Goat	Embryonic day 40
Human	18-34 years old
Human	17-22 years old
Human	20-25 years old
Human	62-76 years old
Human	Disease (Secondary infertility)
Human	Disease (Obstructive azoospermia, OA)
Human	Disease (Non-obstructive azoospermia, NOA)
Human	Disease (Klinefelter syndrome)
Human	Disease (Cryptozoospermia)
Human	Disease (Azoospermia factor deletion)
